# Read&Tag enables antibody-independent combinatorial and multifactorial chromatin profiling

**DOI:** 10.64898/2026.11.19.763725

**Authors:** Marius Schneider, Lara C. Kopp, Christa Schwarzlose, Namisha R. Bohara, Chondamma Bollachettira, Aline Campos Sparr, Lukas A. Huschet, Maria S. Robles, Rodrigo Villaseñor

## Abstract

Genome-wide chromatin profiling methods based on in situ tagmentation have expanded access to epigenomic information but generally rely on antibodies, thereby limiting their multifactorial capacity and the direct measurement of combinatorial chromatin states. Here, we introduce Read&Tag, in which engineered chromatin reader domains or intrabodies are fused directly to the Tn5 transposase to target specific chromatin features in situ. Read&Tag profiles active and repressive histone modifications, DNA methylation, and elongating RNA polymerase II, with signal amplitude increasing with target abundance and remaining robust in frozen tissue and low-input samples. Because the targeting module is a protein of defined structure and affinity, two specificities can be combined within a single complex. Tagmentation by such a dual-specificity reader requires H3K4me3 and H3K27me3 to be present together in the same chromatin fragment. The co-occurrence of both marks thus becomes a precondition of the measurement rather than an inference drawn from independently measured profiles. Combining barcoded reader-Tn5 complexes with primer-timed signal augmentation enables the measurement of four chromatin features in a single reaction. Read&Tag therefore provides a modular, antibody-independent platform for combinatorial and multifactorial profiling.
