## Supplementary material for "Read&Tag enables antibody-independent combinatorial and multifactorial chromatin profiling": Schneider_et_al_supplementary_tables_biorxiv_2026

### Sheet: Index
INDEX	Description
Table S1	Per-replicate correlations
Table S4	Bivalent Read&Tag FRiP
Table S5	Multiplexing PTSA
Table S6	Cross-channel signal
Table S7	External datasets
Table S8	This study datasets

### Sheet: Table S1 Per-replicate corr.
Table S1 Per replicate correlations
Per replicate correlations in Supplementary Figure 1e									Per replicate Pearson correlations in Supplementary Figure 1g
mark	valency	replicate	r	rho	n	n_windows			density_bin	density_label	replicate	valency	r	n
H3K4me3	1x	TAF3x1_1	0.53807179531898	0.5030028754976	50389	50389			1	0	MDBx1_1	1x	NA	46737
H3K4me3	1x	TAF3x1_2	0.554455348766693	0.515700723106405	50389	50389			1	0	MDBx1_2	1x	NA	46737
H3K4me3	2x	TAF3x2_1	0.846734642257918	0.810893330752804	50389	50389			1	0	MDBx2_1	2x	NA	46737
H3K4me3	2x	TAF3x2_2	0.847531234538627	0.81359515891342	50389	50389			1	0	MDBx2_2	2x	NA	46737
H3K4me3	2x	TAF3x2_3	0.868888067830821	0.826247305092672	50389	50389			1	0	MDBx2_3	2x	NA	46737
H3K27me3	1x	CBX2.VDx1_1	0.475371141381389	0.46813813859808	24255	24255			2	1--2	MDBx1_1	1x	0.0130222399520752	282034
H3K27me3	1x	CBX2.VDx1_2	0.453821538709733	0.436987424001259	24255	24255			2	1--2	MDBx1_2	1x	-0.00348695295984966	282034
H3K27me3	2x	CBX2.VDx2_1	0.684844903570061	0.690520663189493	24255	24255			2	1--2	MDBx2_1	2x	0.00777866235557132	282034
H3K27me3	2x	CBX2.VDx2_2	0.69036172783013	0.690830286274086	24255	24255			2	1--2	MDBx2_2	2x	0.0141604322282838	282034
H3K27me3	2x	CBX2.VDx2_3	0.691044927877041	0.699475223722231	24255	24255			2	1--2	MDBx2_3	2x	0.00297863473267696	282034
H3K9me3	1x	CBX1x1_1	0.466413304484548	0.453747453088246	74360	74360			3	3--5	MDBx1_1	1x	0.0397297819477565	655858
H3K9me3	1x	CBX1x1_2	0.388329125189845	0.432776224975489	74360	74360			3	3--5	MDBx1_2	1x	0.0407148627992512	655858
H3K9me3	2x	CBX1x2_1	0.616669426496013	0.594610294781649	74360	74360			3	3--5	MDBx2_1	2x	0.0333697002528513	655858
H3K9me3	2x	CBX1x2_2	0.629013281727954	0.618175467903334	74360	74360			3	3--5	MDBx2_2	2x	0.0341212122237521	655858
H3K9me3	2x	CBX1x2_3	0.607153924184583	0.599929677318145	74360	74360			3	3--5	MDBx2_3	2x	0.0240835499993257	655858
MBD	1x	MDBx1_1	0.288297773432026	0.19848542409157	846071	846071			4	6--10	MDBx1_1	1x	0.0746103955079178	744089
MBD	1x	MDBx1_2	0.216892924115543	0.179597402948386	846071	846071			4	6--10	MDBx1_2	1x	0.0822182625106435	744089
MBD	2x	MDBx2_1	0.28715120526126	0.198174138333568	846071	846071			4	6--10	MDBx2_1	2x	0.0685121145964842	744089
MBD	2x	MDBx2_2	0.305222966802559	0.211067016646728	846071	846071			4	6--10	MDBx2_2	2x	0.0714122815089255	744089
MBD	2x	MDBx2_3	0.314574317769174	0.202948356139664	846071	846071			4	6--10	MDBx2_3	2x	0.0529525797251113	744089
									5	11--15	MDBx1_1	1x	0.0737123558380472	315820
									5	11--15	MDBx1_2	1x	0.0680122536218377	315820
									5	11--15	MDBx2_1	2x	0.0731901894679999	315820
									5	11--15	MDBx2_2	2x	0.0810964036049976	315820
									5	11--15	MDBx2_3	2x	0.0766727492377053	315820
									6	16--25	MDBx1_1	1x	0.169102534838156	140486
									6	16--25	MDBx1_2	1x	0.110384804403427	140486
									6	16--25	MDBx2_1	2x	0.17324813326181	140486
									6	16--25	MDBx2_2	2x	0.189259635050093	140486
									6	16--25	MDBx2_3	2x	0.198221143849166	140486
									7	26	MDBx1_1	1x	0.322638694957637	11492
									7	26	MDBx1_2	1x	0.174223394709074	11492
									7	26	MDBx2_1	2x	0.325365630918404	11492
									7	26	MDBx2_2	2x	0.309774068913629	11492
									7	26	MDBx2_3	2x	0.35340048275407	11492

### Sheet: Table S4 Bivalent Read&Tag FRiP
Table S4 Bivalent Read&Tag FRiP
Sample	Cell line	Reader construct	Replicate	Total fragments (MAPQ>=3, properly paired, duplicates retained)	FRiP bivalent	FRiP H3K4me3	FRiP H3K27me3	FRiP H3K9me3	FRiP ATAC	FRiP bivalent / FRiP ATAC	FRiP bivalent (dup. retained)	FRiP H3K4me3 (dup. retained)	FRiP H3K27me3 (dup. retained)	FRiP H3K9me3 (dup. retained)	FRiP ATAC (dup. retained)	Target region set	FRiP at target regions	FRiP target / FRiP ATAC	In depth-matched subset
mESC_RnT_H3K4me3_H3K27me3_bivalent.eCR_1	mESC (wild-type)	Bivalent reader (wild-type)	1	12633249	0.134343	0.0333187	0.139133	0.0254997	0.0661371	2.03128	0.134326	0.0331927	0.138413	0.025053	0.0760006	Bivalent	0.134343	2.03128	yes
mESC_RnT_H3K4me3_H3K27me3_bivalent.eCR_2	mESC (wild-type)	Bivalent reader (wild-type)	2	5157127	0.162122	0.0401405	0.161283	0.0244023	0.0760022	2.13312	0.161719	0.0399703	0.160458	0.0240368	0.0846369	Bivalent	0.162122	2.13312	yes
mESC_RnT_H3K4me3_H3K27me3_bivalent.eCR_3	mESC (wild-type)	Bivalent reader (wild-type)	3	4625229	0.32638	0.136327	0.216051	0.0211385	0.173081	1.88571	0.320563	0.134041	0.21192	0.0208305	0.1798	Bivalent	0.32638	1.88571	yes
mESC_RnT_H3K4me3_H3K27me3_bivalent.eCR.PHD.mut_1	mESC (wild-type)	Bivalent reader, H3K4me3-binding-dead (TAF3 D890A/W891A)	1	906039	0.00747181	0.00907242	0.0318583	0.0356396	0.0433701	0.17228	0.00712331	0.00815859	0.0322768	0.0348031	0.0440555	Bivalent	0.00747181	0.17228	yes
mESC_RnT_H3K4me3_H3K27me3_bivalent.eCR.PHD.mut_2	mESC (wild-type)	Bivalent reader, H3K4me3-binding-dead (TAF3 D890A/W891A)	2	779525	0.0102025	0.0115533	0.0363893	0.0345064	0.052609	0.193931	0.0100972	0.0111901	0.0365364	0.0338501	0.0536416	Bivalent	0.0102025	0.193931	yes
mESC_RnT_H3K4me3_H3K27me3_bivalent.eCR.PHD.mut_3	mESC (wild-type)	Bivalent reader, H3K4me3-binding-dead (TAF3 D890A/W891A)	3	2429258	0.0146032	0.00548795	0.0466617	0.0602547	0.0649626	0.224794	0.0132477	0.00552597	0.045227	0.0556244	0.11667	Bivalent	0.0146032	0.224794	yes
mESC_RnT_H3K4me3_H3K27me3_bivalent.eCR.PHD.mut_4	mESC (wild-type)	Bivalent reader, H3K4me3-binding-dead (TAF3 D890A/W891A)	4	3715643	0.00869568	0.00705913	0.0342833	0.0481655	0.0633069	0.137358	0.00837594	0.00718099	0.0341882	0.0452269	0.0882281	Bivalent	0.00869568	0.137358	yes
mESC_RnT_H3K4me3_H3K27me3_bivalent.eCR.chromoVD.mut_1	mESC (wild-type)	Bivalent reader, H3K27me3-binding-dead (CBX2 W33A/W36A)	1	187267	0.017716	0.0354774	0.0338421	0.032661	0.0714091	0.248092	0.0176539	0.0357725	0.0335724	0.0322641	0.0694516	Bivalent	0.017716	0.248092	no
mESC_RnT_H3K4me3_H3K27me3_bivalent.eCR.chromoVD.mut_2	mESC (wild-type)	Bivalent reader, H3K27me3-binding-dead (CBX2 W33A/W36A)	2	109921	0.0271354	0.0502127	0.043221	0.0371584	0.092407	0.293651	0.0234441	0.0486349	0.0379545	0.0324415	0.0854796	Bivalent	0.0271354	0.293651	no
mESC_RnT_H3K4me3_H3K27me3_bivalent.eCR.chromoVD.mut_3	mESC (wild-type)	Bivalent reader, H3K27me3-binding-dead (CBX2 W33A/W36A)	3	1560510	0.0104682	0.00556963	0.0380228	0.0854401	0.0729672	0.143464	0.0101563	0.00549756	0.0378504	0.0792895	0.166326	Bivalent	0.0104682	0.143464	yes
mESC_RnT_H3K4me3_H3K27me3_bivalent.eCR.chromoVD.mut_4	mESC (wild-type)	Bivalent reader, H3K27me3-binding-dead (CBX2 W33A/W36A)	4	1653401	0.0105076	0.00694114	0.0368763	0.080732	0.0734457	0.143066	0.0100931	0.00701947	0.0367642	0.0737879	0.160514	Bivalent	0.0105076	0.143066	yes
mESC_RnT_H3K4me3_H3K27me3_bivalent.eCR.mut_1	mESC (wild-type)	Bivalent reader, both-domains-dead	1	3176880	0.00536587	0.00534218	0.0275791	0.0337533	0.052861	0.101509	0.00518842	0.00513963	0.0270819	0.0328218	0.0698594	Bivalent	0.00536587	0.101509	yes
mESC_RnT_H3K4me3_H3K27me3_bivalent.eCR.mut_2	mESC (wild-type)	Bivalent reader, both-domains-dead	2	5498143	0.0050546	0.00536426	0.028465	0.0334531	0.0293304	0.172333	0.00493403	0.0051843	0.0281084	0.0329364	0.0393711	Bivalent	0.0050546	0.172333	yes
mESC_RnT_H3K4me3_H3K27me3_bivalent.eCR.mut_3	mESC (wild-type)	Bivalent reader, both-domains-dead	3	7325491	0.00569392	0.00639435	0.0296969	0.0333981	0.0322033	0.176812	0.00550543	0.00614211	0.0291555	0.0329582	0.0422503	Bivalent	0.00569392	0.176812	yes
mESC_RnT_H3K4me3_TAF3.PHD.x2_1	mESC (wild-type)	H3K4me3 reader (TAF3-PHD x2)	1	4719159		0.381572	0.0264211	0.0140356	0.171018			0.378197	0.0258578	0.0137893	0.177534	H3K4me3	0.381572	2.23118	yes
mESC_RnT_H3K4me3_TAF3.PHD.x2_2	mESC (wild-type)	H3K4me3 reader (TAF3-PHD x2)	2	4309325		0.387828	0.0178414	0.0153107	0.221187			0.378934	0.017264	0.0151476	0.226024	H3K4me3	0.387828	1.7534	yes
mESC_RnT_H3K4me3_TAF3.PHD.x2_3	mESC (wild-type)	H3K4me3 reader (TAF3-PHD x2)	3	3032382		0.700967	0.0323405	0.00688709	0.287533			0.690339	0.0319076	0.00688337	0.278329	H3K4me3	0.700967	2.43787	yes
mESC_RnT_H3K9me3_CBX1.chromo.x2_1	mESC (wild-type)	H3K9me3 reader (CBX1-chromodomain x2)	1	2367288		0.00817715	0.00349208	0.234804	0.0465572			0.00519328	0.00223927	0.150669	0.28368	H3K9me3	0.234804	5.04334	yes
mESC_RnT_H3K9me3_CBX1.chromo.x2_2	mESC (wild-type)	H3K9me3 reader (CBX1-chromodomain x2)	2	6718060		0.00856312	0.00446971	0.172184	0.0361306			0.00594175	0.0031	0.120021	0.247682	H3K9me3	0.172184	4.76559	yes
mESC_RnT_H3K9me3_CBX1.chromo.x2_3	mESC (wild-type)	H3K9me3 reader (CBX1-chromodomain x2)	3	3198565		0.00756323	0.00313778	0.248267	0.0496909			0.00498442	0.00200309	0.15873	0.276209	H3K9me3	0.248267	4.99623	yes
mESC_EED-KO_RnT_H3K4me3_H3K27me3_bivalent.eCR_1	mESC Eed-KO	Bivalent reader (wild-type)	1	6303949	0.00999194	0.0127113	0.0285315	0.0356154	0.0644734	0.154978	0.00930226	0.012222	0.0283154	0.0342587	0.0787069	Bivalent	0.00999194	0.154978	yes
mESC_EED-KO_RnT_H3K4me3_H3K27me3_bivalent.eCR_2	mESC Eed-KO	Bivalent reader (wild-type)	2	5269068	0.00779347	0.0103555	0.0288893	0.0353398	0.0616532	0.126408	0.00729123	0.00981768	0.0282454	0.0339544	0.079132	Bivalent	0.00779347	0.126408	yes
mESC_EED-KO_RnT_H3K4me3_H3K27me3_bivalent.eCR.mut_1	mESC Eed-KO	Bivalent reader, both-domains-dead	1	6091077	0.00416143	0.00392772	0.0254846	0.0357874	0.0297857	0.139712	0.003964	0.003766	0.0250299	0.0349785	0.0453841	Bivalent	0.00416143	0.139712	yes
mESC_EED-KO_RnT_H3K4me3_H3K27me3_bivalent.eCR.mut_2	mESC Eed-KO	Bivalent reader, both-domains-dead	2	4876800	0.00417201	0.00410952	0.0265347	0.0354623	0.0343639	0.121407	0.00398827	0.00393803	0.0260679	0.0347129	0.050496	Bivalent	0.00417201	0.121407	yes
mESC_EED-KO_RnT_H3K4me3_TAF3.PHD.x2_1	mESC Eed-KO	H3K4me3 reader (TAF3-PHD x2)	1	4762812	0.0479909	0.147065	0.0381278	0.0320705	0.0962292	0.498715	0.0465322	0.144666	0.0370449	0.0313323	0.111306	H3K4me3	0.147065	1.52828	yes
mESC_EED-KO_RnT_H3K4me3_TAF3.PHD.x2_2	mESC Eed-KO	H3K4me3 reader (TAF3-PHD x2)	2	3459998	0.0960957	0.296443	0.0514469	0.0235213	0.167286	0.57444	0.0946278	0.298438	0.0503945	0.0231613	0.171342	H3K4me3	0.296443	1.77207	yes
mESC_EED-KO_RnT_H3K9me3_CBX1.chromo.x2_1	mESC Eed-KO	H3K9me3 reader (CBX1-chromodomain x2)	1	11963864	0.00181717	0.00131108	0.0214022	0.216288	0.036291	0.0500722	0.000687988	0.000510203	0.00864988	0.0844254	0.443884	H3K9me3	0.216288	5.95982	yes
Summary by construct
Reader construct	Background	Target region set	n	FRiP at target regions, mean	min	max	Binding-dead reference	Fold over binding-dead reference	n (depth-matched)	FRiP at target regions, mean (depth-matched)	Fold over binding-dead reference (depth-matched)	FRiP target / FRiP ATAC, mean	min	max
Bivalent reader (wild-type)	mESC (wild-type)	Bivalent	3	0.207615	0.134343	0.32638	Bivalent reader, both-domains-dead (mESC wild-type)	38.6515	3	0.207615	38.6515	2.0167	1.88571	2.13312
Bivalent reader, H3K4me3-binding-dead (TAF3 D890A/W891A)	mESC (wild-type)	Bivalent	4	0.0102433	0.00747181	0.0146032	Bivalent reader, both-domains-dead (mESC wild-type)	1.90698	4	0.0102433	1.90698	0.182091	0.137358	0.224794
Bivalent reader, H3K27me3-binding-dead (CBX2 W33A/W36A)	mESC (wild-type)	Bivalent	4	0.0164568	0.0104682	0.0271354	Bivalent reader, both-domains-dead (mESC wild-type)	3.06375	2	0.0104879	1.95252	0.207068	0.143066	0.293651
Bivalent reader, both-domains-dead	mESC (wild-type)	Bivalent	3	0.00537146	0.0050546	0.00569392	Bivalent reader, both-domains-dead (mESC wild-type)	1	3	0.00537146	1	0.150218	0.101509	0.176812
H3K4me3 reader (TAF3-PHD x2)	mESC (wild-type)	H3K4me3	3	0.490122	0.381572	0.700967	not applicable (monovalent reader)	n.a.	3	0.490122	n.a.	2.14082	1.7534	2.43787
H3K9me3 reader (CBX1-chromodomain x2)	mESC (wild-type)	H3K9me3	3	0.218418	0.172184	0.248267	not applicable (monovalent reader)	n.a.	3	0.218418	n.a.	4.93505	4.76559	5.04334
Bivalent reader (wild-type)	mESC Eed-KO	Bivalent	2	0.00889271	0.00779347	0.00999194	Bivalent reader, both-domains-dead (mESC Eed-KO)	2.13422	2	0.00889271	2.13422	0.140693	0.126408	0.154978
Bivalent reader, both-domains-dead	mESC Eed-KO	Bivalent	2	0.00416672	0.00416143	0.00417201	Bivalent reader, both-domains-dead (mESC Eed-KO)	1	2	0.00416672	1	0.13056	0.121407	0.139712
H3K4me3 reader (TAF3-PHD x2)	mESC Eed-KO	H3K4me3	2	0.221754	0.147065	0.296443	not applicable (monovalent reader)	n.a.	2	0.221754	n.a.	1.65018	1.52828	1.77207
H3K9me3 reader (CBX1-chromodomain x2)	mESC Eed-KO	H3K9me3	1	0.216288	0.216288	0.216288	not applicable (monovalent reader)	n.a.	1	0.216288	n.a.	5.95982	5.95982	5.95982

### Sheet: Table S5 Multiplexing PTSA
Table S5 Multiplexing PTSA schedule
	Experiment	replicate	Modification	cycle number
	4-Multiplexing H3K9me3, H3K4me3, H3K27me3, and RNAP2-Ser2ph	1	H3K4me3	15
			H3K9me3	6
			H3K27me3	6
			RNAP2-Ser2ph	15
		2	H3K4me3	15
			H3K9me3	6
			H3K27me3	6
			RNAP2-Ser2ph	15

### Sheet: Table S6 Cross-channel signal
Table S6 Cross-channel signal transfer in Multi-Read&Tag, with per-comparison detection limits.
Donor target	Acceptor channel	Assay	Replicate	Transfer estimate (%)	95% CI lower (%)	95% CI upper (%)	Detection limit (%)	Spike-in recovery	Unconstrained estimate (%)	Library ID
H3K27me3	H3K9me3	Multi-Read&Tag	1	0	0	0	10	0.821	-7.82	H3K9me3_multi_1
H3K27me3	H3K9me3	Multi-Read&Tag	2	0	0	0	10	0.813	-8.05	H3K9me3_multi_2
H3K27me3	H3K9me3	Read&Tag (single-target)	1	0	0	0	10	0.875	-5.34	H3K9me3_rnt_1
H3K27me3	H3K9me3	Read&Tag (single-target)	2	0	0	0	10	0.883	-5.07	H3K9me3_rnt_2
H3K27me3	H3K9me3	Read&Tag (single-target)	3	0	0	0.32	10	0.927	-3.16	H3K9me3_rnt_3
H3K27me3	H3K9me3	CUT&Tag	1	0	0	0	3.5	0.942	-2.52	cnt_H3K9me3_1
H3K27me3	H3K9me3	CUT&Tag	2	1.57	1.39	1.74	0.5	1.04	2.32	cnt_H3K9me3_2
H3K4me3	H3K9me3	Multi-Read&Tag	1	0	0	0	10	0.876	-4.49	H3K9me3_multi_1
H3K4me3	H3K9me3	Multi-Read&Tag	2	0	0	0	5	0.883	-4.29	H3K9me3_multi_2
H3K4me3	H3K9me3	Read&Tag (single-target)	1	0	0	0	5	0.915	-3.16	H3K9me3_rnt_1
H3K4me3	H3K9me3	Read&Tag (single-target)	2	0	0	0	5	0.894	-3.84	H3K9me3_rnt_2
H3K4me3	H3K9me3	Read&Tag (single-target)	3	0	0	0	3.5	0.932	-2.78	H3K9me3_rnt_3
H3K4me3	H3K9me3	CUT&Tag	1	0	0	0	2	0.972	-0.99	cnt_H3K9me3_1
H3K4me3	H3K9me3	CUT&Tag	2	0.21	0.14	0.28	0.25	1.01	0.56	cnt_H3K9me3_2
RNAP2-Ser2ph	H3K9me3	Multi-Read&Tag	1	0	0	0	3.5	0.929	-1.59	H3K9me3_multi_1
RNAP2-Ser2ph	H3K9me3	Multi-Read&Tag	2	0	0	0	3.5	0.933	-1.48	H3K9me3_multi_2
RNAP2-Ser2ph	H3K9me3	Read&Tag (single-target)	1	0	0	0	3.5	0.955	-0.93	H3K9me3_rnt_1
RNAP2-Ser2ph	H3K9me3	Read&Tag (single-target)	2	0	0	0	3.5	0.94	-1.34	H3K9me3_rnt_2
RNAP2-Ser2ph	H3K9me3	Read&Tag (single-target)	3	0	0	0.46	2	0.977	-0.05	H3K9me3_rnt_3
RNAP2-Ser2ph	H3K9me3	CUT&Tag	1	0	0	0	1	0.982	-0.44	cnt_H3K9me3_1
RNAP2-Ser2ph	H3K9me3	CUT&Tag	2	0.06	0.02	0.11	0.25	1	0.24	cnt_H3K9me3_2
H3K9me3	H3K4me3	Multi-Read&Tag	1	0	0	0	2	0.975	0.12	H3K4me3_multi_1
H3K9me3	H3K4me3	Multi-Read&Tag	2	0.8	0.44	1.16	1	1.02	-0.07	H3K4me3_multi_2
H3K9me3	H3K4me3	Read&Tag (single-target)	1	0	0	0	2	0.973	-1.99	H3K4me3_rnt_1
H3K9me3	H3K4me3	Read&Tag (single-target)	2	0	0	0	1	0.992	1.41	H3K4me3_rnt_2
H3K9me3	H3K4me3	Read&Tag (single-target)	3	0	0	0	2	0.974	0.48	H3K4me3_rnt_3
H3K9me3	H3K4me3	CUT&Tag	1	0	0	0	1	0.984	-0.72	cnt_H3K4me3_1
H3K9me3	H3K4me3	CUT&Tag	2	0	0	0	0.5	0.995	0.39	cnt_H3K4me3_2
H3K9me3	H3K27me3	Multi-Read&Tag	1	0.22	0	0.63	0.5	1	-0.5	H3K27me3_multi_1
H3K9me3	H3K27me3	Multi-Read&Tag	2	0.48	0	0.95	0.5	1.01	-0.23	H3K27me3_multi_2
H3K9me3	H3K27me3	Read&Tag (single-target)	1	2.69	2.29	3.04	0.5	1.06	2.13	H3K27me3_rnt_1
H3K9me3	H3K27me3	Read&Tag (single-target)	2	2.19	1.84	2.51	0.5	1.05	1.63	H3K27me3_rnt_2
H3K9me3	H3K27me3	Read&Tag (single-target)	3	3.03	2.65	3.34	0.5	1.07	2.5	H3K27me3_rnt_3
H3K9me3	H3K27me3	CUT&Tag	1	0	0	0	1	0.979	-0.92	cnt_H3K27me3_1
H3K9me3	H3K27me3	CUT&Tag	2	0	0	0	1	0.986	0.34	cnt_H3K27me3_2
H3K9me3	RNAP2-Ser2ph	Multi-Read&Tag	1	0	0	0	3.5	0.938	-3.67	RNAP2ser2p_multi_1
H3K9me3	RNAP2-Ser2ph	Multi-Read&Tag	2	0	0	0	2	0.962	-3.15	RNAP2ser2p_multi_2
H3K9me3	RNAP2-Ser2ph	Read&Tag (single-target)	1	0	0	0	1	0.985	-1.22	RNAP2ser2p_rnt_1
H3K9me3	RNAP2-Ser2ph	Read&Tag (single-target)	2	0.52	0.26	0.88	0.5	1.01	1.21	RNAP2ser2p_rnt_2
H3K9me3	RNAP2-Ser2ph	Read&Tag (single-target)	3	0	0	0	1	0.986	-0.61	RNAP2ser2p_rnt_3
H3K9me3	RNAP2-Ser2ph	CUT&Tag	1	0.04	0	0.09	0.25	1	0.98	cnt_RNAP2ser2p_1
H3K9me3	RNAP2-Ser2ph	CUT&Tag	2	0	0	0	1	0.989	-1.32	cnt_RNAP2ser2p_2
Summary by comparison and assay
Comparison	Assay	n libraries	Mean (%)	Minimum (%)	Maximum (%)	Highest detection limit (%)
H3K27me3 → H3K9me3	Multi-Read&Tag	2	0	0	0	10
H3K27me3 → H3K9me3	Read&Tag (single-target)	3	0	0	0	10
H3K27me3 → H3K9me3	CUT&Tag	2	0.785	0	1.57	3.5
H3K4me3 → H3K9me3	Multi-Read&Tag	2	0	0	0	10
H3K4me3 → H3K9me3	Read&Tag (single-target)	3	0	0	0	5
H3K4me3 → H3K9me3	CUT&Tag	2	0.105	0	0.21	2
RNAP2-Ser2ph → H3K9me3	Multi-Read&Tag	2	0	0	0	3.5
RNAP2-Ser2ph → H3K9me3	Read&Tag (single-target)	3	0	0	0	3.5
RNAP2-Ser2ph → H3K9me3	CUT&Tag	2	0.03	0	0.06	1
H3K9me3 → H3K4me3	Multi-Read&Tag	2	0.4	0	0.8	2
H3K9me3 → H3K4me3	Read&Tag (single-target)	3	0	0	0	2
H3K9me3 → H3K4me3	CUT&Tag	2	0	0	0	1
H3K9me3 → H3K27me3	Multi-Read&Tag	2	0.35	0.22	0.48	0.5
H3K9me3 → H3K27me3	Read&Tag (single-target)	3	2.63667	2.19	3.03	0.5
H3K9me3 → H3K27me3	CUT&Tag	2	0	0	0	1
H3K9me3 → RNAP2-Ser2ph	Multi-Read&Tag	2	0	0	0	3.5
H3K9me3 → RNAP2-Ser2ph	Read&Tag (single-target)	3	0.173333	0	0.52	1
H3K9me3 → RNAP2-Ser2ph	CUT&Tag	2	0.02	0	0.04	1

### Sheet: Table S7 External datasets
Table S7 External datasets
Datasets in mouse ES cells
GEO series	Assay	Sample name	Instrument	Total Bases (Mb)	Mode	M Reads Mapped	% Dups	% Aligned
GSE128907	ChIP-seq	SRR8788874_GSM3688191_MmES_CBX7chro_TAF3phd_r1	Illumina HiSeq 4000	54407	SE	42.7	17	98.8
GSE128907	ChIP-seq	SRR8788879_GSM3688196_MmES_bioGFP_r1	Illumina HiSeq 2500	40919	SE	54.0	11	92.4
GSE128907	ChIP-seq	SRR8788884_GSM3688201_MmES_MBD1_MBD	Illumina HiSeq 2500	28822	SE	37.5	14	90.7
GSE128907	ChIP-seq	SRR8788885_GSM3688202_MmES_MBD1_MBD_noGFP	Illumina HiSeq 2500	66279	SE	51.8	64	98.5
GSE128907	ChIP-seq	SRR8788894_GSM3688211_MmES_PCchro_Taf3phd_r1	Illumina HiSeq 4000	51296	SE	39.1	14	96.1
GSE120656	ChIP-seq	SRR7943785_GSM3407054_RNA_PolII_Phospho_CTD_ser-2_20180831_7546	Illumina HiSeq 2500	28114	SE	66.0	20	94.0
GSE120656	ChIP-seq	SRR7943786_GSM3407055_input_20180831_7540	Illumina HiSeq 2500	26230	SE	61.8	13	94.3
GSE195830	ChIP-seq	SRR17838417_GSM5851553_ES_ChIP_S2P_1	Illumina NovaSeq 6000	71281	PE	42.5	14	85.7
GSE195830	ChIP-seq	SRR17838422_GSM5851550_ES_ChIP_Input_1	Illumina NovaSeq 6000	66763	PE	32.8	18	66.7
GSE242686	ChIP-seq	SRR25948270_GSM7767058_E14_mESC_reChIP_K27K4_3_rep2	NextSeq 500	41672	SE	53.2	42	95.7
GSE242686	ChIP-seq	SRR25948271_GSM7767057_E14_mESC_reChIP_K4K27_1_rep2	NextSeq 500	33752	SE	43.1	19	95.8
GSE242686	ChIP-seq	SRR25948274_GSM7767054_E14_mESC_reChIP_IgGIgG_rep1	NextSeq 500	8898	SE	11.5	13	96.8
GSE242686	ChIP-seq	SRR25948275_GSM7767053_E14_mESC_reChIP_K27K4_rep1	NextSeq 500	7042	SE	9.1	15	97.2
GSE242686	ChIP-seq	SRR25948276_GSM7767052_E14_mESC_reChIP_K4K27_rep1	NextSeq 500	10132	SE	12.9	11	95.4
GSE167353	CUT&Tag	SRR13771432_GSM5102705_CUT_Tag_TX1072_XO_H3K4me3_d0_r1	NextSeq 500	12106	PE	15.7	9	96.9
GSE167353	CUT&Tag	SRR13771434_GSM5102706_CUT_Tag_TX1072_XO_H3K4me3_d0_r2	NextSeq 500	7503	PE	9.6	9	97.1
GSE167353	CUT&Tag	SRR13771444_GSM5102711_CUT_Tag_TX1072_XO_H3K9me3_d0_r1	NextSeq 500	18825	PE	24.5	18	95.8
GSE167353	CUT&Tag	SRR13771446_GSM5102712_CUT_Tag_TX1072_XO_H3K9me3_d0_r2	NextSeq 500	7035	PE	9.2	11	97.8
GSE167353	CUT&Tag	SRR13771448_GSM5102713_CUT_Tag_TX1072_XO_H3K27me3_d0_r1	NextSeq 500	9558	PE	13.4	18	97.6
GSE167353	CUT&Tag	SRR13771450_GSM5102714_CUT_Tag_TX1072_XO_H3K27me3_d0_r2	NextSeq 500	6683	PE	7.7	11	97.4
GSE167353	CUT&Tag	SRR13771460_GSM5102719_CUT_Tag_TX1072_XO_IgG_d0_r1	NextSeq 500	7179	PE	12.4	6	97.5
GSE167353	CUT&Tag	SRR13771462_GSM5102720_CUT_Tag_TX1072_XO_IgG_d0_r2	NextSeq 500	6244	PE	8.6	5	97.6
GSE288759	CUT&Tag	SRR35065789_GSM9191759_mESC_H3K9me3_Rep1	Illumina HiSeq 1000	65792	PE	39.5	72	90.1
GSE179266	CUT&Tag	SRR15014948_GSM5412774_CnT-nonBS-H3K9me3	NextSeq 550	5173	PE	13.5	34	94.1
GSE179266	CUT&Tag	SRR15919128_GSM5583572_CnT-nonBS_H3K27me3	NextSeq 550	131265	PE	163.6	75	94.7
GSE171554	CUT&Tag	SRR15276917_GSM5481858_E14-RNAPII_1	NextSeq 500	22466	PE	25.9	52	86.4
GSE171554	CUT&Tag	SRR15276919_GSM5481860_E14-RNAPII_2	NextSeq 500	31243	PE	36.1	50	86.6
GSE171554	CUT&Tag	SRR14150915_GSM5227086_E14-H3K27me3	NextSeq 500	4424	PE	12.1	32	84.7
Datasets in mouse liver
GEO series	Assay	Sample name	Instrument	Total Bases (Mb)	Mode	M Reads Mapped	% Dups	% Aligned
GSE125006	ChIP-seq	H3K4me3_SRR8437281_GSM3561048	Illumina HiSeq 2500	36772	SE	47.7	31	97.3
GSE125006	ChIP-seq	H3K27me3_SRR8437282_GSM3561049	Illumina HiSeq 2500	63569	SE	82.8	31	97.7
GSE125006	ChIP-seq	Input_SRR8437286_GSM3561053	Illumina HiSeq 2500	96923	SE	126.0	21	97.5
GSE125006	ChIP-seq	Input_SRR9018517_GSM3753283	Illumina HiSeq 2500	201669	PE	190.1	13	94.8
GSE125006	ChIP-seq	H3K9me3_SRR9018518_GSM3753284	Illumina HiSeq 2500	137844	PE	124.3	37	90.7
GSE185704	ChIP-seq	SRR23192799_GSM6957347_Y1_liver_H3K9me3	NextSeq 2000	48666	PE	94.5	11	97.8
GSE185704	ChIP-seq	SRR23192831_GSM6957379_Y1_liver_Input_2	NextSeq 2000	58987	PE	105.7	6	98.8
GSE185704	ChIP-seq	SRR23192847_GSM6957395_Y1_liver_H3K27me3_2	NextSeq 2000	53951	PE	113.9	8	97.3
Datasets in human MCF7 cells
GEO series	Assay	Sample name	Instrument	Total Bases (Mb)	Mode	M Reads Mapped	% Dups	% Aligned
GSE169929	ATAC-seq	SRR14103347_GSM5214058_ATAC-seq_MCF-7_ENCLB657JDY	Illumina HiSeq 4000	92063	PE	66.4	21	72.8
GSE169929	ATAC-seq	SRR14103348_GSM5214059_ATAC-seq_MCF-7_ENCLB303WWU	Illumina HiSeq 4000	79848	PE	60.0	19	75.9
GSE155485	MeDIP-seq	SRR12358951_GSM4705159_MCF-7-2-MeDIP-Seq_input	Illumina NovaSeq 6000	91191	PE	58.5	22	96.2
GSE155485	MeDIP-seq	SRR12358952_GSM4705160_MCF-7-2-MeDIP-Seq	Illumina NovaSeq 6000	87798	PE	53.3	25	91.1
GSE155485	MeDIP-seq	SRR12358953_GSM4705161_MCF-7-3-MeDIP-Seq_input	Illumina NovaSeq 6000	115977	PE	73.7	20	95.3
GSE155485	MeDIP-seq	SRR12358954_GSM4705162_MCF-7-3-MeDIP-Seq	Illumina NovaSeq 6000	105783	PE	61.5	25	87.2
GSE96517	ChIP-seq	SRR5339679_GSM2534732_ChIP-seq_MCF-7_ENCLB899CNW_H3K9me3	Illumina HiSeq 2500	14680	SE	39.9	21	97.7
GSE96517	ChIP-seq	SRR5339680_GSM2534733_ChIP-seq_MCF-7_ENCLB532OUZ_H3K9me3	Illumina HiSeq 2500	33953	SE	42.0	7	93.9
GSE86749	ChIP-seq	SRR5377190_GSM2550031_ChIP-seq_MCF-7_ENCLB606MHG_H3K9me3_input	Illumina HiSeq 2500	44852	SE	57.1	5	96.8
GSE246794	ChIP-seq	SRR26631126_GSM7877163_MCF7_NT_INPUT_ChIP-Seq	Illumina NovaSeq 6000	4459	PE	8.1	11	97.8
GSE246794	ChIP-seq	SRR33132313_GSM8909518_MCF7_NT1_Phospho-Ser2POL2_rep3_ChIP-Seq	Illumina NovaSeq 6000	16080	PE	29.5	21	98.9
GSE246794	ChIP-seq	SRR33132314_GSM8909517_MCF7_NT1_Phospho-Ser2POL2_rep2_ChIP-Seq	Illumina NovaSeq 6000	18590	PE	34.0	21	98.8
GSE115609	RNA-seq	SRR7290223_GSM3184908_total_RNASeq_MCF7_rep1	Illumina HiSeq 4000	160668	PE	168.4	35	94.6
GSE115609	RNA-seq	SRR7290224_GSM3184909_total_RNASeq_MCF7_rep2	Illumina HiSeq 4000	109713	PE	115.3	32	94.6
GSE115609	RNA-seq	SRR7290225_GSM3184910_total_RNASeq_MCF7_rep3	Illumina HiSeq 4000	147402	PE	155.1	37	94.7
GSE201262	CUT&Tag	SRR18862762_GSM6056888_MCF-7_H3K4me3_CUT_Tag	Illumina NovaSeq 6000	60015	PE	34.1	34	85.1
GSE201262	CUT&Tag	SRR18862763_GSM6056887_MCF-7_H3K4me3_CUT_Tag	Illumina NovaSeq 6000	55729	PE	32.5	31	87.4
GSE201262	CUT&Tag	SRR18862765_GSM6056884_MCF-7_H3K9me3_CUT_Tag	Illumina NovaSeq 6000	59998	PE	37.3	34	93.2
GSE201262	CUT&Tag	SRR18862766_GSM6056883_MCF-7_H3K9me3_CUT_Tag	Illumina NovaSeq 6000	72948	PE	45.7	34	93.9
GSE201262	CUT&Tag	SRR18862773_GSM6056876_MCF-7_H3K27me3_CUT_Tag	Illumina NovaSeq 6000	26192	PE	16.1	31	92.1
GSE201262	CUT&Tag	SRR18862774_GSM6056875_MCF-7_H3K27me3_CUT_Tag	Illumina NovaSeq 6000	33959	PE	21.1	32	93.0

### Sheet: Table S8 This study datasets
Table S8 This study datasets
Accession	Assay	Sample name	Instrument	Mode	M Reads	M Reads Mapped	% Dups	% Aligned
E-MTAB-16952	ATAC-seq	mESC_ATACseq_1	NextSeq 1000/2000	PE	67.8	47.5	8	70.1
E-MTAB-16952	mRNA-seq	mESC_mRNAseq_1	NextSeq 1000/2000	PE	63.5	62.3	24	93.9
E-MTAB-16952	mRNA-seq	mESC_mRNAseq_2	NextSeq 1000/2000	PE	52.5	51.5	21	92.8
E-MTAB-16952	mRNA-seq	mESC_mRNAseq_3	NextSeq 1000/2000	PE	56.8	55.8	24	93.3
E-MTAB-16952	mRNA-seq	mESC_mRNAseq_4	NextSeq 1000/2000	PE	53.6	52.5	24	93.2
E-MTAB-16952	ChIP-seq	mESC_ChIPseq_Input_1	NextSeq 1000/2000	PE	40	39.1	12	97.7
E-MTAB-16952	ChIP-seq	mESC_ChIPseq_H3K4me3_1	NextSeq 1000/2000	PE	45.8	45.2	11	98.6
E-MTAB-16952	ChIP-seq	mESC_ChIPseq_H3K4me3_2	NextSeq 1000/2000	PE	43.2	42.6	11	98.6
E-MTAB-16952	ChIP-seq	mESC_ChIPseq_H3K9me3_1	NextSeq 1000/2000	PE	40.6	38.6	50	95.1
E-MTAB-16952	ChIP-seq	mESC_ChIPseq_H3K9me3_2	NextSeq 1000/2000	PE	37.8	36	48	95.2
E-MTAB-16952	ChIP-seq	mESC_ChIPseq_H3K27me3_1	NextSeq 1000/2000	PE	38	37.4	8	98.4
E-MTAB-16952	ChIP-seq	mESC_ChIPseq_H3K27me3_2	NextSeq 1000/2000	PE	35.9	35.3	8	98.4
E-MTAB-16952	Read&Tag	mESC_RnT_5mC_MBD1.MBD.x1_1	NextSeq 1000/2000	PE	58.5	56.1	91	96
E-MTAB-16952	Read&Tag	mESC_RnT_5mC_MBD1.MBD.x1_2	NextSeq 1000/2000	PE	82	75	28	91.5
E-MTAB-16952	Read&Tag	mESC_RnT_5mC_MBD1.MBD.x2_1	NextSeq 1000/2000	PE	18	17.3	42	96.3
E-MTAB-16952	Read&Tag	mESC_RnT_5mC_MBD1.MBD.x2_2	NextSeq 1000/2000	PE	13	11.9	36	91.2
E-MTAB-16952	Read&Tag	mESC_RnT_5mC_MBD1.MBD.x2_3	NextSeq 1000/2000	PE	124.3	116.8	92	94
E-MTAB-16952	Read&Tag	mESC_RnT_H3K27me3_CBX2.chromoVD.x1_1	NextSeq 1000/2000	PE	26.9	24.8	18	92.3
E-MTAB-16952	Read&Tag	mESC_RnT_H3K27me3_CBX2.chromoVD.x1_2	NextSeq 1000/2000	PE	23.3	21.5	18	92.4
E-MTAB-16952	Read&Tag	mESC_RnT_H3K27me3_CBX2.chromoVD.x2_1	NextSeq 1000/2000	PE	24.8	23.4	17	94.4
E-MTAB-16952	Read&Tag	mESC_RnT_H3K27me3_CBX2.chromoVD.x2_2	NextSeq 1000/2000	PE	27.2	25.6	17	94.1
E-MTAB-16952	Read&Tag	mESC_RnT_H3K27me3_CBX2.chromoVD.x2_3	NextSeq 1000/2000	PE	25.5	24.6	22	96.3
E-MTAB-16952	Read&Tag	mESC_RnT_H3K27me3_CBX2.chromoVD.x2_50k_1	NextSeq 1000/2000	PE	71	68.1	17	96
E-MTAB-16952	Read&Tag	mESC_RnT_H3K27me3_CBX2.chromoVD.x2_50k_2	NextSeq 1000/2000	PE	45.1	43.2	17	95.6
E-MTAB-16952	Read&Tag	mESC_RnT_H3K27me3_CBX2.chromoVD.x2_10k_1	NextSeq 1000/2000	PE	40	38.1	18	95.4
E-MTAB-16952	Read&Tag	mESC_RnT_H3K27me3_CBX2.chromoVD.x2_10k_2	NextSeq 1000/2000	PE	33.2	31.8	20	95.7
E-MTAB-16952	Read&Tag	mESC_RnT_H3K27me3_CBX2.chromoVD.x2_multi4_1	NextSeq 1000/2000	PE	9.8	8.7	20	89.2
E-MTAB-16952	Read&Tag	mESC_RnT_H3K27me3_CBX2.chromoVD.x2_multi4_2	NextSeq 1000/2000	PE	5.4	5	12	91.9
E-MTAB-16952	Read&Tag	mESC_RnT_H3K27me3_CBX2.chromoVD.x2.mut_1	NextSeq 1000/2000	PE	10.4	9	66	86.6
E-MTAB-16952	Read&Tag	mESC_RnT_H3K27me3_CBX2.chromoVD.x2.mut_2	NextSeq 1000/2000	PE	9.9	8.2	65	82.6
E-MTAB-16952	Read&Tag	mESC_RnT_H3K27me3_CBX2.chromoVD.x2.mut_3	NextSeq 1000/2000	PE	0.2	0.2	65	69.6
E-MTAB-16952	Read&Tag	mESC_RnT_H3K4me3_H3K27me3_bivalent.eCR_1	NextSeq 1000/2000	PE	29.1	28.6	33	98.1
E-MTAB-16952	Read&Tag	mESC_RnT_H3K4me3_H3K27me3_bivalent.eCR_2	NextSeq 1000/2000	PE	11.9	11.6	18	97.9
E-MTAB-16952	Read&Tag	mESC_RnT_H3K4me3_H3K27me3_bivalent.eCR_3	NextSeq 1000/2000	PE	10.8	10.4	42	96.7
E-MTAB-16952	Read&Tag	mESC_RnT_H3K4me3_H3K27me3_bivalent.eCR.mut_1	NextSeq 1000/2000	PE	7.7	7.1	50	93.1
E-MTAB-16952	Read&Tag	mESC_RnT_H3K4me3_H3K27me3_bivalent.eCR.mut_2	NextSeq 1000/2000	PE	12.9	12.3	47	95.4
E-MTAB-16952	Read&Tag	mESC_RnT_H3K4me3_H3K27me3_bivalent.eCR.mut_3	NextSeq 1000/2000	PE	16.8	16.3	39	96.9
E-MTAB-16952	Read&Tag	mESC_RnT_H3K4me3_H3K27me3_bivalent.eCR.PHD.mut_1	NextSeq 1000/2000	PE	2.6	2	81	78.4
E-MTAB-16952	Read&Tag	mESC_RnT_H3K4me3_H3K27me3_bivalent.eCR.PHD.mut_2	NextSeq 1000/2000	PE	2.1	1.7	84	83
E-MTAB-16952	Read&Tag	mESC_RnT_H3K4me3_H3K27me3_bivalent.eCR.PHD.mut_3	NextSeq 1000/2000	PE	7.3	6.4	87	87.8
E-MTAB-16952	Read&Tag	mESC_RnT_H3K4me3_H3K27me3_bivalent.eCR.PHD.mut_4	NextSeq 1000/2000	PE	9.5	8.9	86	93.8
E-MTAB-16952	Read&Tag	mESC_RnT_H3K4me3_H3K27me3_bivalent.eCR.chromoVD.mut_1	NextSeq 1000/2000	PE	1.1	0.4	85	38.6
E-MTAB-16952	Read&Tag	mESC_RnT_H3K4me3_H3K27me3_bivalent.eCR.chromoVD.mut_2	NextSeq 1000/2000	PE	0.5	0.2	77	47.6
E-MTAB-16952	Read&Tag	mESC_RnT_H3K4me3_H3K27me3_bivalent.eCR.chromoVD.mut_3	NextSeq 1000/2000	PE	5.4	4.7	87	87.3
E-MTAB-16952	Read&Tag	mESC_RnT_H3K4me3_H3K27me3_bivalent.eCR.chromoVD.mut_4	NextSeq 1000/2000	PE	6.3	4.8	87	76.8
E-MTAB-16952	Read&Tag	mESC_RnT_H3K4me3_TAF3.PHD.x1_1	NextSeq 1000/2000	PE	8.5	7.8	13	91.5
E-MTAB-16952	Read&Tag	mESC_RnT_H3K4me3_TAF3.PHD.x1_2	NextSeq 1000/2000	PE	10	9.2	12	91.9
E-MTAB-16952	Read&Tag	mESC_RnT_H3K4me3_TAF3.PHD.x2_1	NextSeq 1000/2000	PE	11.2	10.4	22	93.2
E-MTAB-16952	Read&Tag	mESC_RnT_H3K4me3_TAF3.PHD.x2_2	NextSeq 1000/2000	PE	10.3	9.6	31	93.2
E-MTAB-16952	Read&Tag	mESC_RnT_H3K4me3_TAF3.PHD.x2_3	NextSeq 1000/2000	PE	7	6.6	64	94.3
E-MTAB-16952	Read&Tag	mESC_RnT_H3K4me3_TAF3.PHD.x2_50k_1	NextSeq 1000/2000	PE	11.2	10.7	18	95.3
E-MTAB-16952	Read&Tag	mESC_RnT_H3K4me3_TAF3.PHD.x2_50k_2	NextSeq 1000/2000	PE	14.7	14	19	95.5
E-MTAB-16952	Read&Tag	mESC_RnT_H3K4me3_TAF3.PHD.x2_10k_1	NextSeq 1000/2000	PE	11.8	11.1	22	94
E-MTAB-16952	Read&Tag	mESC_RnT_H3K4me3_TAF3.PHD.x2_10k_2	NextSeq 1000/2000	PE	11	10.2	25	92.5
E-MTAB-16952	Read&Tag	mESC_RnT_H3K4me3_TAF3.PHD.x2_multi4_1	NextSeq 1000/2000	PE	2.2	2	56	90.6
E-MTAB-16952	Read&Tag	mESC_RnT_H3K4me3_TAF3.PHD.x2_multi4_2	NextSeq 1000/2000	PE	3.8	3.5	81	92.5
E-MTAB-16952	Read&Tag	mESC_RnT_H3K4me3_TAF3.PHD.x2.mut_1	NextSeq 1000/2000	PE	7.2	5.2	67	72.6
E-MTAB-16952	Read&Tag	mESC_RnT_H3K4me3_TAF3.PHD.x2.mut_2	NextSeq 1000/2000	PE	9.7	7.4	56	76.4
E-MTAB-16952	Read&Tag	mESC_RnT_H3K4me3_TAF3.PHD.x2.mut_3	NextSeq 1000/2000	PE	0.3	0.1	62	42.3
E-MTAB-16952	Read&Tag	mESC_RnT_H3K9me3_CBX1.chromo.x1_1	NextSeq 1000/2000	PE	20.3	19.3	42	95
E-MTAB-16952	Read&Tag	mESC_RnT_H3K9me3_CBX1.chromo.x1_2	NextSeq 1000/2000	PE	37.4	33.5	61	89.5
E-MTAB-16952	Read&Tag	mESC_RnT_H3K9me3_CBX1.chromo.x2_1	NextSeq 1000/2000	PE	10.5	10.1	56	96.5
E-MTAB-16952	Read&Tag	mESC_RnT_H3K9me3_CBX1.chromo.x2_2	NextSeq 1000/2000	PE	22.6	22	47	97.5
E-MTAB-16952	Read&Tag	mESC_RnT_H3K9me3_CBX1.chromo.x2_3	NextSeq 1000/2000	PE	17.1	16.4	65	95.9
E-MTAB-16952	Read&Tag	mESC_RnT_H3K9me3_CBX1.chromo.x2_50k_1	NextSeq 1000/2000	PE	13.6	13.3	42	98
E-MTAB-16952	Read&Tag	mESC_RnT_H3K9me3_CBX1.chromo.x2_50k_2	NextSeq 1000/2000	PE	33.8	32.9	55	97.4
E-MTAB-16952	Read&Tag	mESC_RnT_H3K9me3_CBX1.chromo.x2_10k_1	NextSeq 1000/2000	PE	16.6	16	61	96.2
E-MTAB-16952	Read&Tag	mESC_RnT_H3K9me3_CBX1.chromo.x2_10k_2	NextSeq 1000/2000	PE	16.8	16.3	63	97.2
E-MTAB-16952	Read&Tag	mESC_RnT_H3K9me3_CBX1.chromo.x2_multi4_1	NextSeq 1000/2000	PE	29.2	27.7	66	95
E-MTAB-16952	Read&Tag	mESC_RnT_H3K9me3_CBX1.chromo.x2_multi4_2	NextSeq 1000/2000	PE	26.3	25.3	64	96
E-MTAB-16952	Read&Tag	mESC_RnT_H3K9me3_CBX1.chromo.x2.mut_1	NextSeq 1000/2000	PE	4.4	1.4	66	32.7
E-MTAB-16952	Read&Tag	mESC_RnT_H3K9me3_CBX1.chromo.x2.mut_2	NextSeq 1000/2000	PE	4.8	1.8	71	36.4
E-MTAB-16952	Read&Tag	mESC_RnT_H3K9me3_CBX1.chromo.x2.mut_3	NextSeq 1000/2000	PE	0.4	0.3	73	63.4
E-MTAB-16952	Read&Tag	mESC_RnT_RNAP2.ser2ph_mintbody_1	NextSeq 1000/2000	PE	16.8	16.1	19	96
E-MTAB-16952	Read&Tag	mESC_RnT_RNAP2.ser2ph_mintbody_2	NextSeq 1000/2000	PE	7.6	7.3	13	96.1
E-MTAB-16952	Read&Tag	mESC_RnT_RNAP2.ser2ph_mintbody_3	NextSeq 1000/2000	PE	7.8	7.4	32	95.6
E-MTAB-16952	Read&Tag	mESC_RnT_RNAP2.ser2ph_mintbody_multi4_1	NextSeq 1000/2000	PE	2.7	2.5	61	90.5
E-MTAB-16952	Read&Tag	mESC_RnT_RNAP2.ser2ph_mintbody_multi4_2	NextSeq 1000/2000	PE	17.1	16.2	86	94.5
E-MTAB-16952	Read&Tag	mESC_EED-KO_RnT_H3K4me3_H3K27me3_bivalent.eCR_1	NextSeq 1000/2000	PE	15.5	14.4	90	93
E-MTAB-16952	Read&Tag	mESC_EED-KO_RnT_H3K4me3_H3K27me3_bivalent.eCR_2	NextSeq 1000/2000	PE	12.8	12.1	76	94.4
E-MTAB-16952	Read&Tag	mESC_EED-KO_RnT_H3K4me3_H3K27me3_bivalent.eCR.mut_1	NextSeq 1000/2000	PE	14.5	13.7	46	94.6
E-MTAB-16952	Read&Tag	mESC_EED-KO_RnT_H3K4me3_H3K27me3_bivalent.eCR.mut_2	NextSeq 1000/2000	PE	11.7	11	48	93.9
E-MTAB-16952	Read&Tag	mESC_EED-KO_RnT_H3K4me3_TAF3.PHD.x2_1	NextSeq 1000/2000	PE	11.2	10.7	13	94.8
E-MTAB-16952	Read&Tag	mESC_EED-KO_RnT_H3K4me3_TAF3.PHD.x2_2	NextSeq 1000/2000	PE	7.9	7.5	18	95.1
E-MTAB-16952	Read&Tag	mESC_EED-KO_RnT_H3K9me3_CBX1.chromo.x2_1	NextSeq 1000/2000	PE	48	46.1	76	96
E-MTAB-16952	Read&Tag	mESC_PRC1deg_dmS2_spikein_RnT_H3K27me3_CBX2.chromoVD.x2_0h-ctrl_1	NextSeq 1000/2000	PE	17.4	16.6	22	95.1
E-MTAB-16952	Read&Tag	mESC_PRC1deg_dmS2_spikein_RnT_H3K27me3_CBX2.chromoVD.x2_0h-ctrl_2	NextSeq 1000/2000	PE	35.3	33	25	93.4
E-MTAB-16952	Read&Tag	mESC_PRC1deg_dmS2_spikein_RnT_H3K27me3_CBX2.chromoVD.x2_8h-IAA_1	NextSeq 1000/2000	PE	32.1	30.5	22	95
E-MTAB-16952	Read&Tag	mESC_PRC1deg_dmS2_spikein_RnT_H3K27me3_CBX2.chromoVD.x2_8h-IAA_2	NextSeq 1000/2000	PE	28.5	26.9	24	94.5
E-MTAB-16952	Read&Tag	mESC_PRC1deg_dmS2_spikein_RnT_H3K27me3_CBX2.chromoVD.x2_24h-IAA_1	NextSeq 1000/2000	PE	28.5	27.1	22	95
E-MTAB-16952	Read&Tag	mESC_PRC1deg_dmS2_spikein_RnT_H3K27me3_CBX2.chromoVD.x2_24h-IAA_2	NextSeq 1000/2000	PE	39.3	37.3	26	94.8
E-MTAB-16952	Read&Tag	mLiver_RnT_H3K27me3_CBX2.chromoVD.x2_1	NextSeq 1000/2000	PE	33.8	32.4	11	95.8
E-MTAB-16952	Read&Tag	mLiver_RnT_H3K27me3_CBX2.chromoVD.x2_2	NextSeq 1000/2000	PE	34.1	32.6	10	95.6
E-MTAB-16952	Read&Tag	mLiver_RnT_H3K27me3_CBX2.chromoVD.x2.mut_1	NextSeq 1000/2000	PE	47.7	45	95	94.3
E-MTAB-16952	Read&Tag	mLiver_RnT_H3K27me3_CBX2.chromoVD.x2.mut_2	NextSeq 1000/2000	PE	39.8	37.4	96	93.8
E-MTAB-16952	Read&Tag	mLiver_RnT_H3K4me3_TAF3.PHD.x2_1	NextSeq 1000/2000	PE	13.8	13	27	93.8
E-MTAB-16952	Read&Tag	mLiver_RnT_H3K4me3_TAF3.PHD.x2_2	NextSeq 1000/2000	PE	11.2	10.6	20	94.7
E-MTAB-16952	Read&Tag	mLiver_RnT_H3K4me3_TAF3.PHD.x2.mut_1	NextSeq 1000/2000	PE	16.6	15.7	77	94.6
E-MTAB-16952	Read&Tag	mLiver_RnT_H3K4me3_TAF3.PHD.x2.mut_2	NextSeq 1000/2000	PE	19	17.8	84	93.5
E-MTAB-16952	Read&Tag	mLiver_RnT_H3K9me3_CBX1.chromo.x2_1	NextSeq 1000/2000	PE	20.6	20	37	97.1
E-MTAB-16952	Read&Tag	mLiver_RnT_H3K9me3_CBX1.chromo.x2_2	NextSeq 1000/2000	PE	18.2	17.6	36	97.1
E-MTAB-16952	Read&Tag	mLiver_RnT_H3K9me3_CBX1.chromo.x2.mut_1	NextSeq 1000/2000	PE	39.6	37.2	97	93.7
E-MTAB-16952	Read&Tag	mLiver_RnT_H3K9me3_CBX1.chromo.x2.mut_2	NextSeq 1000/2000	PE	33.5	31.2	98	93.2
E-MTAB-16952	Read&Tag	mcf7_RnT_5mC_MBD1.MBD.x2_250k_1	NextSeq 1000/2000	PE	31	29	43	93.6
E-MTAB-16952	Read&Tag	mcf7_RnT_5mC_MBD1.MBD.x2_250k_2	NextSeq 1000/2000	PE	21.4	19.7	35	92
E-MTAB-16952	Read&Tag	mcf7_RnT_5mC_MBD1.MBD.x2_250k_3	NextSeq 1000/2000	PE	19	17.5	28	91.9
E-MTAB-16952	Read&Tag	mcf7_RnT_H3K27me3_CBX2.chromoVD.x2_250k_1	NextSeq 1000/2000	PE	25.8	25.5	25	98.7
E-MTAB-16952	Read&Tag	mcf7_RnT_H3K27me3_CBX2.chromoVD.x2_250k_2	NextSeq 1000/2000	PE	20.9	19.3	19	92.2
E-MTAB-16952	Read&Tag	mcf7_RnT_H3K27me3_CBX2.chromoVD.x2_250k_3	NextSeq 1000/2000	PE	21.7	20.4	21	94.2
E-MTAB-16952	Read&Tag	mcf7_RnT_H3K27me3_CBX2.chromoVD.x2.mut_250k_1	NextSeq 1000/2000	PE	0.6	0.1	71	11.7
E-MTAB-16952	Read&Tag	mcf7_RnT_H3K27me3_CBX2.chromoVD.x2.mut_250k_2	NextSeq 1000/2000	PE	0.8	0.1	79	13.4
E-MTAB-16952	Read&Tag	mcf7_RnT_H3K27me3_CBX2.chromoVD.x2.mut_250k_3	NextSeq 1000/2000	PE	0.7	0.1	77	13
E-MTAB-16952	Read&Tag	mcf7_RnT_H3K4me3_H3K27me3_bivalent.eCR_250k_1	NextSeq 1000/2000	PE	21.3	20.3	24	95.5
E-MTAB-16952	Read&Tag	mcf7_RnT_H3K4me3_H3K27me3_bivalent.eCR_250k_2	NextSeq 1000/2000	PE	21.3	20.3	22	95.5
E-MTAB-16952	Read&Tag	mcf7_RnT_H3K4me3_TAF3.PHD.x2_250k_1	NextSeq 1000/2000	PE	23.4	21.5	34	91.9
E-MTAB-16952	Read&Tag	mcf7_RnT_H3K4me3_TAF3.PHD.x2_250k_2	NextSeq 1000/2000	PE	26.8	25.1	33	93.6
E-MTAB-16952	Read&Tag	mcf7_RnT_H3K4me3_TAF3.PHD.x2_250k_3	NextSeq 1000/2000	PE	45.5	43.8	7	96.1
E-MTAB-16952	Read&Tag	mcf7_RnT_H3K4me3_TAF3.PHD.x2.mut_250k_1	NextSeq 1000/2000	PE	0.6	0	69	7.2
E-MTAB-16952	Read&Tag	mcf7_RnT_H3K4me3_TAF3.PHD.x2.mut_250k_2	NextSeq 1000/2000	PE	0.8	0.1	79	9.7
E-MTAB-16952	Read&Tag	mcf7_RnT_H3K4me3_TAF3.PHD.x2.mut_250k_3	NextSeq 1000/2000	PE	1	0.1	74	9.4
E-MTAB-16952	Read&Tag	mcf7_RnT_H3K9me3_CBX1.chromo.x2_250k_1	NextSeq 1000/2000	PE	24.2	23.2	34	96
E-MTAB-16952	Read&Tag	mcf7_RnT_H3K9me3_CBX1.chromo.x2_250k_2	NextSeq 1000/2000	PE	2.6	2.5	2	95.6
E-MTAB-16952	Read&Tag	mcf7_RnT_H3K9me3_CBX1.chromo.x2_250k_3	NextSeq 1000/2000	PE	4.8	4.4	19	90.1
E-MTAB-16952	Read&Tag	mcf7_RnT_H3K9me3_CBX1.chromo.x2.mut_250k_1	NextSeq 1000/2000	PE	1	0.2	71	21.7
E-MTAB-16952	Read&Tag	mcf7_RnT_H3K9me3_CBX1.chromo.x2.mut_250k_2	NextSeq 1000/2000	PE	1.7	0.3	8	15.4
E-MTAB-16952	Read&Tag	mcf7_RnT_H3K9me3_CBX1.chromo.x2.mut_250k_3	NextSeq 1000/2000	PE	1.8	0.3	82	15
E-MTAB-16952	Read&Tag	mcf7_RnT_RNAP2.ser2ph_mintbody_250k_1	NextSeq 1000/2000	PE	29.9	29	56	97
E-MTAB-16952	Read&Tag	mcf7_RnT_RNAP2.ser2ph_mintbody_250k_2	NextSeq 1000/2000	PE	32.3	30.1	84	93.2
E-MTAB-16952	Read&Tag	mcf7_RnT_RNAP2.ser2ph_mintbody_250k_3	NextSeq 1000/2000	PE	31.6	28	93	88.4
E-MTAB-16952	ChIP-seq	mcf7_ChIPseq_Input_1	NextSeq 1000/2000	PE	119.2	117.1	4	98.2
E-MTAB-16952	ChIP-seq	mcf7_ChIPseq_H3K4me3_1	NextSeq 1000/2000	PE	148.9	147.3	22	99
E-MTAB-16952	ChIP-seq	mcf7_ChIPseq_H3K4me3_2	NextSeq 1000/2000	PE	90.5	89.3	14	98.6
E-MTAB-16952	ChIP-seq	mcf7_ChIPseq_H3K27me3_1	NextSeq 1000/2000	PE	82.7	81.5	10	98.5
E-MTAB-16952	ChIP-seq	mcf7_ChIPseq_H3K27me3_2	NextSeq 1000/2000	PE	77.7	75.5	7	97.2
